# Rapamycin treatment during development extends lifespan and healthspan

**DOI:** 10.1101/2022.02.18.481092

**Authors:** Anastasia V. Shindyapina, Yongmin Cho, Alaattin Kaya, Alexander Tyshkovskiy, José P. Castro, Juozas Gordevicius, Jesse R. Poganik, Steve Horvath, Leonid Peshkin, Vadim N. Gladyshev

## Abstract

The possibility that pace of development is tightly connected to aging is supported by the fact that the onset of reproduction is associated with lifespan and that many longevity interventions target growth and development. However, it has been unknown whether targeting development with pharmacological intervention can lead to a longer lifespan. To test this possibility, we subjected genetically diverse UMHET3 mice to the mTOR inhibitor rapamycin for the first 45 days of life and followed them up until death. Treated mice grew slower, with most of the deceleration occurring in the first week, and remained smaller for their entire lives. Their reproductive age was delayed but without affecting offspring numbers. The treatment was sufficient to extend the median lifespan by 10%, with the most effect in males, and to preserve better health as measured by frailty index, gait speed, and glucose and insulin tolerance tests. Mechanistically, the liver transcriptome of treated mice was younger at the completion of treatment and stayed younger into the old ages in males. Rapamycin initially reduced DNA methylation age of livers, however, that effect was lost with aging. Analogous to mice, rapamycin exposure only during development robustly extended the lifespan of *Daphnia magna* as well as reduced their body size, suggesting evolutionary conserved mechanisms of this early life effect. Overall, the results demonstrate that short-term rapamycin treatment during early life is a novel longevity intervention that establishes causality between pace of development and longevity in evolutionary distant organisms.
