## Supplementary material for "Rapamycin treatment during development extends lifespan and healthspan": Table S1

### Sheet: pathology
Cage..	Tag	DOB	DOD	Comments	Sex	Lifespan	Diet	Pathology.results	Pathologies	Tumor.growths	Cancer	Hepatoma	histiocytic.sarcoma	Pancreas.islet.hyperplasia	osteoma	Ovary.cyst	Uterus.dilated	lymphoma	glomerulonephritis	osteoarthritis	ovary.atrophy	testis.atrophy	adenocarcinoma	Seminal.vesicle.dilated	adenoma	bladder.dilated	hepatocellular.carcinoma	Pituitary.adenoma	eye.cataract	fibrosarcoma	rhabdomyosarcoma
166699	2	21.01.19	20.07.2021	Found dead by tech	F	911	eRapa	histiocytic sarcoma in several organs	1	1	1	0	1	0	0	0	0	0	0	0	0	0	0	0	0	0	0	0	0	0	0
182190	2	21.05.19	07.09.2021	Euthanized by me	F	840	Eudragit	Liver: hepatoma Pancreas: islet hyperplasia Bones of spine: osteoma and chondroma Bones of spine:; hyperplasia Tooth root: dysplasia Ovary: cyst Uterus: dilated	7	4	0	1	0	1	1	1	1	0	0	0	0	0	0	0	0	0	0	0	0	0	0
166661	5	23.12.18	25.10.2021	found dead by tech	M	1037	Eudragit	Lung, lymph nodes, marrow: lymphoma Kidney: glomerulonephritis liver: centrilobular necrosis, probably from anemia spine: osteoarthritis seminal vesicle: dilated	5	1	1	0	0	0	0	0	0	1	1	1	0	0	0	1	0	0	0	0	0	0	0
166666	5	21.12.18	23.09.2021	found dead by me	F	1007	Eudragit	Lung: adenocarcinoma Lymph nodes and liver: histiocytic sarcoma spine: osteoma ovary: atrophy	4	3	2	0	1	0	1	0	0	0	0	0	1	0	1	0	0	0	0	0	0	0	0
166675	4	23.12.2018	06.10.2021	found dead by me	M	1018	eRapa	Lung: adenocarcinoma Skull: osteoma Testis: atrophy Seminal vesicle: dilated	4	2	1	0	0	0	1	0	0	0	0	0	0	1	1	1	0	0	0	0	0	0	0
166678	5	23.12.18	22.09.2021	Euthanized by me	M	1004	Eudragit	Lung: adenoma Pancreas: islet hyperplasia Spleen and marrow: histiocytic sarcoma bladder: dilated	4	3	1	0	1	1	0	0	0	0	0	0	0	0	0	0	1	1	0	0	0	0	0
166685	4	10.01.19	13.09.2021	found dead by me	F	977	eRapa	Lung: adenoma Thyroid: huge cysts Spine: osteoarthritis and disk prolapse Pituitary: adenoma Ovary: cyst Uterus: dilated	6	4	0	0	0	0	0	1	1	0	0	1	0	0	0	0	1	0	0	1	0	0	0
166666	4	21.12.18	02.09.2021	Found dead by tech	F	986	Eudragit	Lymph nodes: lymphoma	1	1	1	0	0	0	0	0	0	1	0	0	0	0	0	0	0	0	0	0	0	0	0
182187	2	20.05.19	09.07.2021	Euthanized by tech	F	781	Eudragit	Mammary gland: hyperplasia and mammary adenocarcinoma Pancreas: islet hyperplasia Spine: disk degeneration Knee: osteoarthritis Uterus: dilated Ovary: cyst.	6	3	0	0	0	1	0	1	1	0	0	1	0	0	1	0	0	0	0	0	0	0	0
166673	4	23.12.18	16.09.2021	found dead by me	M	998	eRapa	Pancreas: islet hyperplasia Liver: hepatocellular carcinoma Small intestine: adenocarcinoma Testis: atrophy	4	3	2	0	0	1	0	0	0	0	0	0	0	1	1	0	0	0	1	0	0	0	0
166700	4	21.01.19	04.10.2021	found dead by me	M	987	eRapa	thyroid: cysts knee: osteoarthritis eye: cataract	3	1	0	0	0	0	0	0	0	0	0	1	0	0	0	0	0	0	0	0	1	0	0
166699	3	21.01.19	25.10.2021	found dead by me	F	1008	eRapa	Tissues in neck: rhabdomyosarcoma Eye: cataract Ovary: atrophy	3	1	1	0	0	0	0	0	0	0	0	0	1	0	0	0	0	0	0	0	1	0	1
166698	4	11.01.19	20.07.2021	Found dead by tech	M	921	eRapa	Tissues of neck: fibrosarcoma Bone marrow: dysplasia Skull: hyperplasia Uterus: dilated	4	3	0	0	0	0	0	0	1	0	0	0	0	0	0	0	0	0	0	0	0	1	0
												1	3	4	3	3	4	2	1	4	2	2	4	2	2	1	1	1	2	1	1
